# MonaGO: a novel Gene Ontology enrichment analysis visualisation system

**DOI:** 10.1101/2020.09.27.316067

**Authors:** Ziyin Xin, Yujun Cai, Louis T. Dang, Hannah M.S. Burke, Jerico Revote, Hieu T. Nim, Yuan-Fang Li, Mirana Ramialison

## Abstract

MonaGO is a novel web-based visualisation system that provides an intuitive, interactive and responsive interface for performing gene ontology (GO) enrichment analysis and visualising the results. MonaGO combines dynamic clustering and interactive visualisation as well as customisation options to assist biologists in obtaining meaningful representation of overrepresented GO terms, producing simplified outputs in an unbiased manner. MonaGO supports gene lists as well as GO terms as inputs. Visualisation results can be exported as high-resolution images or restored in new sessions, allowing reproducibility of the analysis. An extensive comparison between MonaGO and 11 state-of-the-art GO enrichment visualisation tools based on 9 features revealed that MonaGO is the only platform that simultaneously allows interactive visualisation within one single output page, directly accessible through a web browser with customisable display options. In summary, MonaGO will facilitate the interpretation of GO analysis and will assist the biologists into the representation of the results.
