## Supplementary material for "MonaGO: a novel Gene Ontology enrichment analysis visualisation system": Table 1

System	Interactive	Visualisation of enriched GO terms	Platform/dependency	Download/save data	Find redundant terms/select important terms	Show relationship between GO terms	Flexible switching between pages	Flexible threshold (p-value, etc.)	Input list	Examples
MonaGO	Yes	Chord diagram	Browser	Yes	Yes	Yes	Yes	Yes	Genes/GO terms/previous visualisation	Yes
ariGO	No	Node-link diagram	Browser	Yes	Yes	Yes	No (visualisation a subsequent step/page)	Yes	Genes, Probes	Yes
AmiGO	No	Node-link diagram	Browser	Yes	Yes	Yes	No	Yes	Genes	No
BiNGO	Yes	Node-link diagram	Cytoscape	Yes	Yes	Yes	Yes	Yes	Graph or gene list input	Yes
DAVID	No	Clustering, map	Browser, programatically (Java, Perl, Python)	Yes	Yes	Yes	No (several pages)	No	Genes	Yes
GOEAST	No	Node-link diagram	Browser	Yes	Yes	Yes	Yes	Yes	Probe set ID	No
Goplot	No	Circle plot, chord plot	R	Yes	Yes	Yes	No	Yes	GO terms only	Yes
Gorilla	No	Node-link diagram	Browser	Yes	No (abstract and redundant hierarchy)	Yes	No	Yes	Genes, proteins	Yes
g:Profiler	No	Node-link diagram with highlights, bar chart, word cloud	Browser	Yes	Yes (by ranking)	No (matrix denotes common genes between GO terms)	No	Yes	Genes, proteins, probes	Yes
Metascape	No	Node-link diagram, bar chart	Browser, cytoscape	Yes	Yes	Yes	Yes	No	RetSeq, Ensembl, Uniprot, UCSC	Yes
PANTHER	Yes	Pie chart	Browser	Yes	Yes	Yes	No (several pages)	No	Genes, proteins	Yes (only format, no complete examples)
REVIGO	Yes	Node-link diagram, tree map, word cloud, scatterplot	Browser	Yes	Yes	Yes	Yes	Yes	GO terms	Yes
WebGastalt	Yes	Node-link diagram	Cytoscape	Yes	Yes	Yes (but no interactive details about common gene list	Yes	Yes	Genes	Yes
